# The contribution of short tandem repeats to splicing variation in the human prefrontal cortex

**DOI:** 10.64898/2026.05.04.721407

**Authors:** Yang Li, Jonathan Margoliash, Alon Goren, Melissa Gymrek

**Affiliations:** Department of Medicine, University of California San Diego, La Jolla, CA, USA; Department of Computer Science and Engineering, University of California San Diego, La Jolla, CA, USA; Department of Pediatrics, University of California San Diego, La Jolla, CA, USA

**Keywords:** Short tandem repeats (STRs), Alternative splicing, Splicing quantitative trait loci (sQTLs), Schizophrenia, RNA-binding proteins (RBPs), Colocalization analysis, Fine-mapping analysis, Human brain

## Abstract

**Background:** Splicing disruption has been implicated in a range of heritable phenotypes, including numerous psychiatric and neurological disorders. Recent studies have identified thousands of common genetic variants impacting splicing in brain and other tissues, but have focused largely on single nucleotide polymorphisms or short indels. Despite growing evidence that genetic variation at short tandem repeats (STRs) influences splicing, large-scale studies of STR-mediated splicing in brain have been limited by low sample sizes of available RNA-seq data or exclusion of certain classes of STRs, such as homopolymers which account for around half of all STRs.

**Results:** In this study, we leveraged deep RNA-seq and SNP array data from 336 human dorsolateral prefrontal cortex (DLPFC) samples collected by the Human Brain Collection Core (HBCC). We imputed 445,720 STRs into available genotype data and identified 51,343 unique STRs for which copy number is significantly associated with one or multiple alternative splicing events of nearby genes (spliceSTRs). We prioritized and characterized candidate causal spliceSTRs using three orthogonal fine-mapping strategies which identified 1,313 high-confidence fine-mapped spliceSTRs. Our analyses revealed strong associations between copy number of certain repeat units and binding of specific RNA-binding proteins (RBPs), including a previously known relationship between HNRNPL and *AC* repeat length, suggesting that the functional impact of some spliceSTRs may be mediated through their binding affinity for RBPs. Finally, co-localization analyses using summary statistics from genome-wide association studies (GWAS) for 6 brain-related disorders identified multiple signals that may be driven by spliceSTRs, including a previously identified *GT*_n_ repeat that is a spliceSTR for *PLEKHA1* associated with Alzheimer’s disease as well as a newly identified *AGG*_n_ spliceSTR in *SEPTIN3* co-localized with schizophrenia.

**Conclusions:** Together, our findings highlight the role of STRs in regulating alternative splicing in the human brain, suggest a general relationship between STR polymorphism and RBP-mediated splicing events, and identify specific spliceSTRs detected by co-localization analysis as candidate causal variants for brain-related disorders.
