## Supplemental Table 2 for "The contribution of short tandem repeats to splicing variation in the human prefrontal cortex"

### Sheet: alzheimer_gwas_overlapping_spli
Table S2: Overlap of spliceSTRs with AD-associated STRs from Gmelin et al. 2026)
Columns under "spliceSTR association tested in HBCC dataset": str-exon: STR location in chrom_position (hg38) and tested splice event ID in HBCC dataset; p_values: P-values of STR-splice event pair from association test; slope: effect size of STR on the tested splice event; gene_name: gene name of tested splice event; lex_stranded_repeat_unit: STR repeat unit stranded according to the transcripti…
SpliceSTR association tested in HBCC dataset							STR GWAS analysis for Alzheimer's disease
str-exon	p_values	slope	gene_name	lex_stranded_repeat_unit	strictly_fine-mapped	leniently_fine-mapped	Chromosome	Position (GRCh38 assembly)	P value	Beta	SE	REF	ALT
chr2_127118883-37796_MXE	2.09126e-05	0.238222	BIN1	A	FALSE	FALSE	2	127118882	1.37047e-08	0.00877293	0.00154529	CTTTTTTTTTT	C
chr2_127130712-139464_SE	0.00125996	-0.0742323	BIN1	AT/AC	FALSE	FALSE	2	127130712	1.41806e-09	0.00948783	0.0015673	TGTGAGTGTGTGTGTTTGTGTGTGAGATATATATATATATATATATACAT	TGTGAGTGTGTGTGTTTGTGTGTGAGATATATATATATATATATATATATATAC
chr2_127130712-139466_SE	0.000441049	-0.109167	BIN1	AT/AC	FALSE	FALSE	2	127130712	1.41806e-09	0.00948783	0.0015673	TGTGAGTGTGTGTGTTTGTGTGTGAGATATATATATATATATATATACAT	TGTGAGTGTGTGTGTTTGTGTGTGAGATATATATATATATATATATATATATAC
chr2_127130712-37775_MXE	0.000174195	-0.122021	BIN1	AT/AC	FALSE	FALSE	2	127130712	1.41806e-09	0.00948783	0.0015673	TGTGAGTGTGTGTGTTTGTGTGTGAGATATATATATATATATATATACAT	TGTGAGTGTGTGTGTTTGTGTGTGAGATATATATATATATATATATATATATAC
chr2_127133692-37779_MXE	0.000252697	-0.114383	BIN1	A	FALSE	FALSE	2	127133691	2.94775e-09	0.00923644	0.00155635	C	CTTTT
chr8_27609396-2779_RI	2.45741e-08	-0.289382	CLU	T	FALSE	FALSE	8	27609395	1.68828e-14	-0.00934004	0.0012173	G	GA
chr19_1050783-8078_RI	0.000133472	0.195094	TMEM259	ATT	FALSE	FALSE	19	1050782	2.27841e-08	0.0113612	0.00203257	AAAT	A
chr19_45176298-257653_SE	0.0010992	-0.165777	TRAPPC6A	T	FALSE	TRUE	19	45176297	1.55974e-19	0.0189051	0.00209101	C	CA
chr19_44909968-5164_MXE	0.000645945	0.152858	TOMM40	G	FALSE	TRUE	19	44909967	1.05091e-95	-0.0255145	0.00122873	TG	T
chr19_44909968-5164_MXE	0.000645945	0.152858	TOMM40	G	FALSE	TRUE	19	44909968	0	0.122578	0.0016425	GGGGGGGGGGG	GGGGGGGGG
chr19_44909968-78639_MXE	0.000113505	-0.189485	APOE	G	FALSE	FALSE	19	44909967	1.05091e-95	-0.0255145	0.00122873	TG	T
chr19_44909968-78639_MXE	0.000113505	-0.189485	APOE	G	FALSE	FALSE	19	44909968	0	0.122578	0.0016425	GGGGGGGGGGG	GGGGGGGGG
chr19_44859826-32447_SE	0.000185481	-0.217336	APOC1	A	FALSE	TRUE	19	44859825	1.54503e-30	0.0141671	0.00123325	CA	C
chr19_44860956-32447_SE	0.000932968	-0.190991	APOC1	A	FALSE	TRUE	19	44860955	1.85961e-31	0.0143856	0.00123278	TA	T
chr19_44862993-32447_SE	0.00048266	-0.195113	APOC1	A	FALSE	TRUE	19	44862992	6.58815e-32	0.0144886	0.00123231	CAAAA	C
chr19_44862993-32447_SE	0.00048266	-0.195113	APOC1	A	FALSE	TRUE	19	44862992	2.67968e-22	-0.0171052	0.00176109	CA	C
chr19_44862993-32447_SE	0.00048266	-0.195113	APOC1	A	FALSE	TRUE	19	44862992	4.97591e-21	-0.0115803	0.00123059	C	CA
chr19_44969688-826_A5SS	0.000985468	0.177805	CLPTM1	T	FALSE	FALSE	19	44969687	4.48977e-25	0.0317276	0.00306719	CTT	C
chr19_44978982-826_A5SS	2.93316e-07	-0.289284	CLPTM1	T	FALSE	FALSE	19	44978981	1.61652e-26	0.0324138	0.00304124	C	CT
chr19_44952427-826_A5SS	0.000824567	-0.176339	CLPTM1	T	FALSE	FALSE	19	44952426	3.14765e-14	0.00954761	0.00125751	C	CT
chr19_44954151-826_A5SS	9.40049e-06	-0.231097	CLPTM1	A	FALSE	FALSE	19	44954150	3.8225e-15	0.0101344	0.00128919	C	CAAAA
chr19_44954275-826_A5SS	2.15274e-05	-0.218556	CLPTM1	A	FALSE	TRUE	19	44954274	7.12295e-13	0.00949387	0.00132275	C	CAAAAAAA
chr19_44963934-19383_SE	0.00141285	-0.15827	CLPTM1	T	FALSE	TRUE	19	44963933	8.91216e-14	0.012581	0.00168726	C	CT
chr19_44649428-19457_SE	6.32264e-05	-0.231656	PVR	T	FALSE	FALSE	19	44649427	6.23622e-11	-0.00907745	0.00138837	C	CT
chr19_44649428-19460_SE	6.05227e-05	-0.231927	PVR	T	FALSE	FALSE	19	44649427	6.23622e-11	-0.00907745	0.00138837	C	CT
chr19_44671126-19457_SE	0.000477636	0.287402	PVR	T	FALSE	TRUE	19	44671125	3.22609e-10	-0.0174455	0.00277453	CT	C
chr19_44688164-5180_MXE	0.000407706	-0.20581	PVR	GTTTT	FALSE	FALSE	19	44688164	3.65675e-09	0.0335181	0.00568182	TGTTTTGTTTGTTTGTTTTCTTTTGTTTTGTTTTGTTTT	TGTTTTGTTTGTTTGTTTTCTTTTGTTTT
